# Soil microbial traits shift on contrasting timescales following revegetation of former grazing lands

**DOI:** 10.64898/2026.02.02.703401

**Authors:** Timothy M. Ghaly, Vanessa J. McPherson, Vaheesan Rajabal, Mary E. Ghaly, Nicki Taws, Rachael V. Gallagher, Johannes J. Le Roux, Sasha G. Tetu

## Abstract

Revegetation is a key strategy for restoring degraded lands globally. While this process can reshape belowground microbial communities, the extent to which such changes restore soil ecosystem functions, and whether different microbial traits recover synchronously or on distinct timescales remains less clear. Understanding this is essential for evaluating restoration success, as different microbial traits underpin distinct ecosystem services, from carbon storage to plant growth promotion, and the sequence in which these are restored can inform restoration targets and provide meaningful indicators of long-term ecological recovery. To address this, we applied deep metagenomic sequencing to characterise soil microbial responses following revegetation (spanning 1-31 years prior to sampling) on grazing agricultural lands. We find that revegetation following grazing cessation drove significant and sequential shifts in dominant microbial functions and life-history strategies. Functional changes occurred in distinct phases: an early, rapid restructuring of core soil health processes, detectable as early as three years, including enrichment of nutrient retention and carbon fixation pathways, followed by a more gradual development of plant growth-promoting traits as the plant community matures. Genome-resolved analyses of nearly 500 metagenome-assembled genomes revealed a fundamental shift in dominant microbial life history strategies: from a resource-scavenging and stress tolerance profile in grazing soils to strategies that prioritise biosynthesis and growth yields in revegetated soils. These lifestyle shifts have important implications for enhancing the microbial biomass and carbon sink potential of soils. Together, these findings show that microbial functional shifts following revegetation are temporally structured – informing expectations for when key restoration targets may be achieved, and providing a practical framework for monitoring ecosystem recovery.
