## Supplementary Table S1 for "Soil microbial traits shift on contrasting timescales following revegetation of former grazing lands"

### Sheet: Table S1
Supplementary Table S1. Site and sample information.
Farm_id	Sample_type	Sample description	Latitude longitude	Year_planted	Years since reveg	Elevation m	Reveg method	Target plant species	Establishment density (stems/ha)	ENA_accession	ENA_sample_id	Raw_reads	Raw_Gbp	Trimmed_reads	Trimmed_Gbp	Decontam_reads	Decontam_Gbp
F1	Grazing	Farm 1 grazing replicate A	-34.55222222, 148.57583333	2023	1	486	Planted	12	625	ERS26780466	F3GA	193918472	29.0075	183211936	27.0216	183098230	27.0071
F1	Grazing	Farm 1 grazing replicate B	-34.55222222, 148.57583333	2023	1	486	Planted	12	625	ERS26780467	F3GB	137180808	20.6194	124645698	18.4202	124440200	18.3942
F1	Grazing	Farm 1 grazing replicate C	-34.55222222, 148.57583333	2023	1	486	Planted	12	625	ERS26780468	F3GC	120918482	18.1443	109949620	16.2175	109842522	16.2041
F1	Reveg	Farm 1 revegetated replicate A	-34.55222222, 148.57583333	2023	1	486	Planted	12	625	ERS26780469	F3RA	132129684	19.8091	121480028	17.9085	121360276	17.8936
F1	Reveg	Farm 1 revegetated replicate B	-34.55222222, 148.57583333	2023	1	486	Planted	12	625	ERS26780470	F3RB	132968456	19.9359	121054532	17.8208	120900614	17.8018
F1	Reveg	Farm 1 revegetated replicate C	-34.55222222, 148.57583333	2023	1	486	Planted	12	625	ERS26780471	F3RC	131702982	19.7704	120316238	17.748	120151620	17.7276
F2	Grazing	Farm 2 grazing replicate A	-34.88888889, 149.76222222	2021	3	712	Planted	10	625	ERS26780472	F7GA	143442648	21.4649	132811034	19.5552	132741974	19.5464
F2	Grazing	Farm 2 grazing replicate B	-34.88888889, 149.76222222	2021	3	712	Planted	10	625	ERS26780473	F7GB	155215690	23.2974	143350390	21.1826	143244724	21.1691
F2	Grazing	Farm 2 grazing replicate C	-34.88888889, 149.76222222	2021	3	712	Planted	10	625	ERS26780474	F7GC	128756178	19.2768	118757574	17.4939	118598594	17.474
F2	Reveg	Farm 2 revegetated replicate A	-34.88888889, 149.76222222	2021	3	712	Planted	10	625	ERS26780475	F7RA	172839772	25.9211	162127574	23.9484	162032350	23.936
F2	Reveg	Farm 2 revegetated replicate B	-34.88888889, 149.76222222	2021	3	712	Planted	10	625	ERS26780476	F7RB	155014030	23.2446	142961338	21.1077	142860924	21.0947
F2	Reveg	Farm 2 revegetated replicate C	-34.88888889, 149.76222222	2021	3	712	Planted	10	625	ERS26780477	F7RC	124199568	18.6169	112818306	16.6225	112708754	16.6086
F3	Grazing	Farm 3 grazing replicate A	-34.44027778, 148.76166667	2013	11	479	Planted	8	600	ERS26780478	F4GA	149863734	22.4435	137318092	20.2258	137260692	20.2185
F3	Grazing	Farm 3 grazing replicate B	-34.44027778, 148.76166667	2013	11	479	Planted	8	600	ERS26780479	F4GB	124752748	18.7181	114785868	16.9349	114717218	16.9261
F3	Grazing	Farm 3 grazing replicate C	-34.44027778, 148.76166667	2013	11	479	Planted	8	600	ERS26780480	F4GC	124931762	18.751	114004060	16.8232	113951606	16.8166
F3	Reveg	Farm 3 revegetated replicate A	-34.44027778, 148.76166667	2013	11	479	Planted	8	600	ERS26780481	F4RA	122583258	18.3254	112957870	16.602	112902314	16.5949
F3	Reveg	Farm 3 revegetated replicate B	-34.44027778, 148.76166667	2013	11	479	Planted	8	600	ERS26780482	F4RB	161112230	24.1284	148589598	21.8816	148522050	21.8731
F3	Reveg	Farm 3 revegetated replicate C	-34.44027778, 148.76166667	2013	11	479	Planted	8	600	ERS26780483	F4RC	155028558	23.1892	143866336	21.1793	143818530	21.1732
F4	Grazing	Farm 4 grazing replicate A	-34.70833333, 149.14055556	2011	13	588	Seeded	15	1000	ERS26780484	F6GA	126267454	18.9178	114191052	16.8255	114139962	16.8192
F4	Grazing	Farm 4 grazing replicate B	-34.70833333, 149.14055556	2011	13	588	Seeded	15	1000	ERS26780485	F6GB	133626826	20.0651	123007536	18.1875	122939968	18.179
F4	Grazing	Farm 4 grazing replicate C	-34.70833333, 149.14055556	2011	13	588	Seeded	15	1000	ERS26780486	F6GC	158212964	23.705	149328618	22.0607	149241480	22.0494
F4	Reveg	Farm 4 revegetated replicate A	-34.70833333, 149.14055556	2011	13	588	Seeded	15	1000	ERS26780487	F6RA	144611058	21.6455	132903822	19.5622	132842098	19.5542
F4	Reveg	Farm 4 revegetated replicate B	-34.70833333, 149.14055556	2011	13	588	Seeded	15	1000	ERS26780488	F6RB	130098738	19.5036	120116216	17.7246	120066594	17.7183
F4	Reveg	Farm 4 revegetated replicate C	-34.70833333, 149.14055556	2011	13	588	Seeded	15	1000	ERS26780489	F6RC	148273216	22.1946	137320710	20.2286	137243526	20.2186
F5	Grazing	Farm 5 grazing replicate A	-34.65752018, 148.57353381	1995	29	533	Seeded	20	2000	ERS26780490	F1GA	117905832	17.6864	108105640	15.9443	108040090	15.9362
F5	Grazing	Farm 5 grazing replicate B	-34.65752018, 148.57353381	1995	29	533	Seeded	20	2000	ERS26780491	F1GB	127612806	18.8925	124034808	18.2177	123938636	18.2052
F5	Grazing	Farm 5 grazing replicate C	-34.65752018, 148.57353381	1995	29	533	Seeded	20	2000	ERS26780492	F1GC	47716270	7.16414	44927506	6.65048	44851696	6.64079
F5	Reveg	Farm 5 revegetated replicate A	-34.65752018, 148.57353381	1995	29	533	Seeded	20	2000	ERS26780493	F1RA	143216570	21.5253	129170370	19.0798	129058778	19.0659
F5	Reveg	Farm 5 revegetated replicate B	-34.65752018, 148.57353381	1995	29	533	Seeded	20	2000	ERS26780494	F1RB	131225060	19.7268	117485340	17.3353	117363384	17.3202
F5	Reveg	Farm 5 revegetated replicate C	-34.65752018, 148.57353381	1995	29	533	Seeded	20	2000	ERS26780495	F1RC	187990724	28.2561	178752250	26.5247	178531764	26.4964
F6	Grazing	Farm 6 grazing replicate A	-34.38055556, 148.7025	1993	31	572	Seeded	20	2000	ERS26780496	F5GA	129353096	19.3634	119460548	17.5992	119399756	17.5914
F6	Grazing	Farm 6 grazing replicate B	-34.38055556, 148.7025	1993	31	572	Seeded	20	2000	ERS26780497	F5GB	132365934	19.8057	122652790	18.0462	122600742	18.0397
F6	Grazing	Farm 6 grazing replicate C	-34.38055556, 148.7025	1993	31	572	Seeded	20	2000	ERS26780498	F5GC	125042564	18.7465	115184232	16.9927	115134430	16.9864
F6	Reveg	Farm 6 revegetated replicate A	-34.38055556, 148.7025	1993	31	572	Seeded	20	2000	ERS26780499	F5RA	132682832	19.9405	118198122	17.4375	118113474	17.4269
F6	Reveg	Farm 6 revegetated replicate B	-34.38055556, 148.7025	1993	31	572	Seeded	20	2000	ERS26780500	F5RB	133152030	20.0088	117803780	17.3677	117705656	17.3553
F6	Reveg	Farm 6 revegetated replicate C	-34.38055556, 148.7025	1993	31	572	Seeded	20	2000	ERS26780501	F5RC	139272194	20.9222	125844684	18.5694	125756324	18.5582
